# Bacterially produced GABA protects neurons from degeneration

**DOI:** 10.1101/711887

**Authors:** Arles Urrutia, Victor A. Garcia, Andres Fuentes, Mauricio Caneo, Marcela Legüe, Sebastián Urquiza, Juan Ugalde, Paula Burdisso, Andrea Calixto

**Affiliations:** Centro de Genómica y Bioinformática, Facultad de Ciencias, Universidad Mayor, Santiago de Chile, Chile; Centro Interdisciplinario de Neurociencias de Valparaíso, Facultad de Ciencias, Universidad de Valparaíso, Valparaíso, Chile; Instituto de Ciencias Biomédicas, Facultad de Medicina, Universidad de Chile; Instituto de Biología Molecular y Celular de Rosario (IBR-CONICET), Facultad de Ciencias Bioquímicas y Farmacéuticas, Universidad Nacional de Rosario and Plataforma Argentina de Biología Estructural y Metabolómica (PLABEM), Rosario, Santa Fe, Argentina

## Abstract

*Caenorhabditis elegans* and its cognate bacterial diet comprise a reliable, widespread model to study diet and microbiota effects on host physiology. Nonetheless, how diet influences the rate at which neurons die remains largely unknown. A number of models have been used in *C. elegans* as surrogates for neurodegeneration. One of these is a *C. elegans* strain expressing a neurotoxic allele of the MEC-4(d) DEG/ENaC channel which causes the progressive degeneration of the touch receptor neurons (TRNs). Using such model, this study evaluated the effect of various dietary bacteria on neurodegeneration dynamics. While degeneration of TRNs was steadily carried and completed at adulthood in the strain routinely used for *C. elegans* maintenance *Escherichia coli* OP50, it was significantly reduced in environmental and other laboratory bacterial strains. Strikingly, neuroprotection reached more than 40% in the *E. coli* HT115 strain. HT115 protection was long lasting well into old age of animals and not restricted to the TRNs. Small amounts of HT115 on OP50 bacteria as well as UV-killed HT115 were still sufficient to produce neuroprotection. Early growth of worms in HT115 protected neurons from degeneration during later growth in OP50. HT115 diet promoted the nuclear translocation of the DAF-16/FOXO transcription factor, a phenomenon previously reported to underlie neuroprotection caused by downregulation of the insulin receptor in this system. Moreover, a *daf-16* loss of function mutation abolishes HT115-driven neuroprotection. Comparative genomics, transcriptomics and metabolomics approaches pinpointed the neurotransmitter γ-aminobutyric acid (GABA) as a metabolite differentially produced between *E. coli* HT115 and OP50. HT115 mutant lacking glutamate decarboxylase enzyme genes (*gad*), which catalyze the conversion of GABA from glutamate, lost the ability to produce GABA and also to stop neurodegeneration. Moreover, *in situ* GABA supplementation or heterologous expression of glutamate decarboxylase in *E. coli* OP50 conferred neuroprotective activity to this strain. Specific *C. elegans* GABA transporters and receptors were required for full HT115-mediated neuroprotection. Together, these results demonstrate that bacterially produced GABA exerts an effect of neuroprotection in the host, highlighting the role of neuroactive compounds of the diet in nervous system homeostasis.
