## Supplementary material for "Bacterially produced GABA protects neurons from degeneration": Expression levels bacterial genes

### Sheet: Table 1
	Expression level	type	number of genes	% from expressed
	low	Shared	1659	44.3
		OP50 unique	211	69
		HT115 unique	216	63.5
		Total	2086	47.5
	Medium	Shared	2330	62.2
		OP50 unique	111	36.3
		HT115 unique	135	39.7
		Total	2576	58.7
	High	Shared	120	3.2
		OP50 unique	4	1.3
		HT115 unique	5	1.5
		Total	129	2.9
