## Supplementary material for "Bacterially produced GABA protects neurons from degeneration": List of metabolites

### Sheet: A.HT115 vs gad mutant
Metabolites	1H Chemical Shift (ppm)	HT115 vs HT115Δgad
		VIP value	Variable vs HT115
GABA	1.89 (m)	4.33	↑
	2.28 (t)	4.75	↑
	3.00 (t)	5.24	↑
GLUTAMATE	2.04 (m)	2.35	↓
	2.12 (m)	2.15	↓
	2.34 (m)	3.19	↓
	3.75 (dd)	3.42	↓
LACTATE	1.32 (d)	4.07	↑
	4.10 (m)	3.49	↑
MALTOSE	3.26 (dd)	1.09	↑
	3.41 (t)	1.73	↑
	3.59 (m)	1.60	↑
	3.62 (m)	1.98	↑
	3.66 (m)	2.00	↑
	3.70 (m)	2.20	↑
	3.74 (m)	1.68	↑
	3.84 (m)	3.09	↑
	3.90 (dd)	3.51	↑
	3.92 (d)	2.69	↑
	3.96 (m)	1.72	↑
	5.22 (d)	1.52	↑
	5.40 (d)	1.74	↑
PUTRESCINE	1.75 (m)	2.34	↓
	3.04 (t)	2.61	↓
SUCROSE	3.46 (t)	1.72	↑
	3.55 (dd)	1.80	↑
	3.67 (s)	2.30	↑
	3.75 (t)	2.12	↑
	3.82 (m)	3.09	↑
	3.87 (dd)	2.69	↑
	3.89 (dd)	3.51	↑
	4.04 (t)	1.61	↑
	4.21 (d)	1.52	↑
	5.40 (d)	1.74	↑

### Sheet: B.Protective vs non-protective
Metabolites	1H Chemical Shift (ppm)	Protective vs no protective
		VIP value	Variable vs Non Protective
GABA	1.89 (m)	4.34	↑
	2.28 (t)	5.59	↑
	3.00 (t)	5.41	↑
LACTATE	1.32 (d)	1.55	↑
	4.10 (m)	1.23	↑
MALTOSE	3.26 (dd)	2.06	↑
	3.41 (t)	1.77	↑
	3.59 (m)	1.50	↑
	3.62 (m)	1.34	↑
	3.66 (m)	1.78	↑
	3.70 (m)	1.70	↑
	3.74 (m)	1.68	↑
	3.84 (m)	2.63	↑
	3.90 (dd)	2.80	↑
	3.92 (d)	2.06	↑
	3.96 (m)	1.61	↑
	5.22 (d)	1.47	↑
	5.40 (d)	1.94	↑
SUCROSE	3.46 (t)	1.48	↑
	3.55 (dd)	1.33	↑
	3.67 (s)	1.85	↑
	3.75 (t)	1.54	↑
	3.82 (m)	2.75	↑
	3.87 (dd)	2.5	↑
	3.89 (dd)	3.6	↑
	4.04 (t)	1.59	↑
	4.21 (d)	1.40	↑
	5.40 (d)	1.94	↑
